# Stress-driven emergence of heritable non-genetic drug resistance

**DOI:** 10.1101/2024.12.20.629823

**Authors:** Jinglin L. Xie, Sifei Yin, Theodore S. Yang, Kiran Chandrasekher, Luke Hanson, Sang Hu Kim, Lucas Esqueda, Catherine A. Hogan, Niaz Banaei, June L. Round, Kyla S. Ost, Judith Berman, Daniel F. Jarosz

## Abstract

Drug resistance is the chief cause of treatment failure for therapies targeting chronic and infectious diseases. Whether the emergence of resistance is accelerated by environmental exposure to low levels of therapeutics remains controversial. Here, we report a non-genetic mechanism of stress adaptation that promotes heritable resistance to the widely used antifungal drug fluconazole. In the human fungal pathogen *Candida albicans,* transient exposure to subtherapeutic fluconazole doses induces a protective response that we term para-resistance. Like conventional resistance mechanisms, para-resistance is heritable. However, it does not arise from genetic mutations and can revert spontaneously. Systematic analyses of para-resistant isolates suggest that its key regulators include the stress-activated MAP kinase Hog1, the histone deacetylase subunit Snt1, the chromatin regulator Rap1, and the Sko1 transcriptional factor. Notably, molecules that disrupt biomolecular condensation and prion propagation – crucial for the inheritance of protein assemblies – block the induction of para-resistance, whereas inhibiting histone deacetylases facilitates its induction. We find that para-resistance is common in clinical isolates and, remarkably, passage through the mammalian gut triggers its acquisition, compromising fluconazole’s therapeutic efficacy. Our work defines a pervasive, prion-like epigenetic mechanism of stress adaptation and highlights potential strategies to mitigate the rapid emergence of drug resistance.
