## Supplementary material for "Stress-driven emergence of heritable non-genetic drug resistance": Table S4

### Sheet: Sheet1
		PDR Phenotype	Ploidy	Mutation	Sequnecing Info
L1	a	Large white	Chr3 x 3 ABB and Chr5 x 3 ABB	orf19.4791 A300C (L100F)	A2
	b	Large pink	Chr5 x 3 ABB	N/A	A3
	c	Large white	Chr3 x 3 ABB and Chr5 x 3 ABB	N/A	A4
	d	Large white	Chr3 x 3 ABB	orf19.4380.1 G387A(syn), orf19.5238 A602G(H201R)	A5
L2	a	Large pink	Chr3 x 3 ABB	intergenic	A7
	b	Large pink	Chr3 x 3 ABB	N/A	A8
L3	a	Large white	Euploid	N/A	D6
