## Supplementary material for "Stress-driven emergence of heritable non-genetic drug resistance": Table S6

### Sheet: Sheet1
	Ace2	Cta8	Sko1	Efg1	Mac1
Top 50 DEGs	0.88	0.74	0.74	0.72	0.78
Top 100 DEGs	0.79	0.72	0.62	0.65	0.67
Top 150 DEGs	0.76	0.7	0.62	0.5933	0.6333
Top 200 DEGs	0.75	0.71	0.625	0.62	0.59
Top 250 DEGs	0.724	0.704	0.62	0.592	0.596
Top 300 DEGs	0.7067	0.7067	0.58	0.57	0.6
Top 350 DEGs	0.6971	0.697	0.5714	0.5629	0.5885
Top 400 DEGs	0.6725	0.685	0.535	0.55	0.5775
Top 450 DEGs	0.6667	0.6756	0.5244	0.5444	0.5756
Top 500 DEGs	0.658	0.672	0.516	0.53	0.56
All regulated genes in C. albicans genome (6468 total)	31% (1982)	3337 (51.6%)	21.8% (1411)	37.2% (2405)	30% (1919)
Expected in 50 DEGs	15.3216	25.7962	10.9075	18.5915	14.8346
Observed in 50 DEGs	44	37	37	36	39
Enrichment in 50 DEGs	2.87177	1.43432	3.39215	1.93637	2.62899
	0.0221998	0.0110878	0.0261669	0.0149688	0.0203231
Expected in 100 DEGs	30.6432	51.5925	21.8151	37.1831	29.6691
Observed in 100 DEGs	79	72	62	65	67
Enrichment in 100 DEGs	2.57806	1.39555	2.84207	1.74811	2.25824
	0.0221998	0.0110878	0.0261669	0.0149688	0.0203231
Expected in 500 DEGs	153.216	257.962	109.075	185.915	148.346
Observed in 500 DEGs	353.35	353.35	290	285	300
Enrichment in 500 DEGs	2.30622	1.36977	2.65871	1.53296	2.0223
	0.0221998	0.0110878	0.0261669	0.0149688	0.0203231
