## Supplementary material for "Stress-driven emergence of heritable non-genetic drug resistance": Table S7

### Sheet: TOP50_1KBUP_AME
rank	motif_DB	motif_ID	motif_alt_ID	C. albicans gene	binds DNA in C. albicans	consensus	p-value	adj_p-value	E-value	tests	FASTA_max	pos	neg	PWM_min	TP	%TP	FP	%FP
1	motif_db/JASPAR/JASPAR2022_CORE_fungi_non-redundant_v2.meme	MA0341.1	MSN2	MNL1	Yes	RGGGG	5.03e-10	3.66e-07	6.55e-05	727	50	50	1050	3.72	25	50	130	12.38
2	motif_db/JASPAR/JASPAR2022_CORE_fungi_non-redundant_v2.meme	MA0338.1	MIG2	MIG2	Yes	CCCCRCV	4.3e-08	1.45e-05	0.0026	338	50	50	1050	6.06	16	32	60	5.71
3	motif_db/JASPAR/JASPAR2022_CORE_fungi_non-redundant_v2.meme	MA1431.1	rst2	N/A	No	WDCCCCGCHY	4.58e-08	1.51e-05	0.0027	329	50	50	1050	14.6	9	18	11	1.05
4	motif_db/JASPAR/JASPAR2022_CORE_fungi_non-redundant_v2.meme	MA0375.1	RSC30	N/A	No	CSCGCGCG	2.03e-06	0.000165	0.0295	81	50	50	1050	5.19	8	16	14	1.33
5	motif_db/JASPAR/JASPAR2022_CORE_fungi_non-redundant_v2.meme	MA0359.2	RAP1	RAP1	Yes	DRTGTATGGGTGTWW	1.57e-06	0.000227	0.0406	145	50	50	1050	8.16	10	20	26	2.48
6	motif_db/JASPAR/JASPAR2022_CORE_fungi_non-redundant_v2.meme	MA0379.1	MOT2	NOT4	No	ATATA	4.46e-06	0.000446	0.0798	100	50	50	1050	1.04	15	30	77	7.33
7	motif_db/JASPAR/JASPAR2022_CORE_fungi_non-redundant_v2.meme	MA0268.1	ADR1	ADR1	Yes	HCCCCAM	9e-07	0.000497	0.0889	552	50	50	1050	3.02	25	50	193	18.38
8	motif_db/JASPAR/JASPAR2022_CORE_fungi_non-redundant_v2.meme	MA0342.1	MSN4	MSN4	Yes	AGGGG	8.64e-06	0.00554	0.991	643	50	50	1050	6.52	8	16	18	1.71
9	motif_db/JASPAR/JASPAR2022_CORE_fungi_non-redundant_v2.meme	MA0441.1	ZMS1	C1_13880C_A	Yes	TWCCCCGCW	1.82e-05	0.00612	1.1	338	50	50	1050	1.35	27	54	262	24.95
10	motif_db/JASPAR/JASPAR2022_CORE_fungi_non-redundant_v2.meme	MA0374.1	RSC3	N/A	No	CGCGCVN	5.97e-05	0.00844	1.51	142	50	50	1050	8	5	10	6	0.57
11	motif_db/JASPAR/JASPAR2022_CORE_fungi_non-redundant_v2.meme	MA0377.1	SFL1	SFL1	Yes	WHVHDNATMGAAGAAAWAWWW	9.48e-05	0.0261	4.67	279	50	50	1050	1.26	21	42	187	17.81
12	motif_db/JASPAR/JASPAR2022_CORE_fungi_non-redundant_v2.meme	MA0317.1	HCM1	HCM1	Yes	ATAAACAA	3.37e-05	0.027	4.84	812	50	50	1050	3.32	5	10	5	0.48
13	motif_db/JASPAR/JASPAR2022_CORE_fungi_non-redundant_v2.meme	MA0329.1	MBP1	MBP1	Yes	ACGCGWN	0.00019	0.0351	6.28	188	50	50	1050	2.67	7	14	22	2.1
14	motif_db/JASPAR/JASPAR2022_CORE_fungi_non-redundant_v2.meme	MA0285.1	CRZ1	CRZ1	Yes	CNVMGCCHC	0.000101	0.0372	6.65	374	50	50	1050	5.31	9	18	36	3.43
116	motif_db/JASPAR/JASPAR2022_CORE_fungi_non-redundant_v2.meme	MA0425.1	YGR067C	TRY5	No	VCCCCDCNNNNNNN	3.51e-05	0.00993	1.78	284	50	50	1050	8.11	12	24	59	5.62
179	motif_db/JASPAR/JASPAR2022_CORE_fungi_non-redundant_v2.meme	MA0277.1	AZF1	CR_02510W	No	AAAAAGAAA	2.16e-09	1.49e-06	0.000267	689	50	50	1050	4.78	18	36	64	6.1
# AME (Analysis of Motif Enrichment): Version 5.5.7 compiled on Aug 29 2024 at 17:49:19
# The format of this file is described at https://meme-suite.org/meme/doc/ame-output-format.html.
# ame --verbose 1 --oc . --scoring avg --method fisher --hit-lo-fraction 0.25 --evalue-report-threshold 10.0 --control --shuffle-- --kmer 2 TOP50_1KBUP.fasta motif_db/JASPAR/JASPAR2022_CORE_fungi_non-redundant_v2.meme
