## Supplementary material for "Stress-driven emergence of heritable non-genetic drug resistance": Table S8

### Sheet: Sheet1
Strain number	Strain name	Sample type	Fluconazole treatment	MIC
YDJ6059	CaCiS-1	Sputum	Yes	1.58045	ug/ml
YDJ6060	CaCiS-2	Sputum	No	0.937727	ug/ml
YDJ6062	CaCiS-4	Sputum	Yes	1.49074	ug/ml
YDJ6061	CaCiS-3	Urine	Yes	1.57072	ug/ml
YDJ6064	CaCiS-6	Bal	No	1.31754	ug/ml
YDJ6065	CaCiS-7	Sputum	No	0.846394	ug/ml
YDJ6066	CaCiS-8	Sputum	No	0.803352	ug/ml
YDJ6063	CaCiS-5	Body fluid	Yes	1.14417	ug/ml
YDJ6067	CaCiS-9	Body fluid	Yes	0.97348	ug/ml
