## Supplementary material for "Stress-driven emergence of heritable non-genetic drug resistance": Table S9

### Sheet: Sheet1
Class		PDR phenotype	Ploidy	Mutation	Sequencing Info
I	a	small pink	Chr3 x 3 ABB	N/A	C7
I	b	small pink	Euploid	N/A	C11
II	c	large pink	Chr4 x 3 AAB	orf19.5693 G57A (synonymous)	C8
II	d	large pink	Euploid	TAC1 T2918G (F973C)	C12
III	e	large white	Chr4 x 3 ABB	N/A	C9
III	f	large white	Chr3 x 3 ABB	N/A	C10
